# Simple scaling laws control the genetic architectures of human complex traits

**DOI:** 10.1101/2022.10.04.509926

**Authors:** Yuval B. Simons, Hakhamanesh Mostafavi, Courtney J. Smith, Jonathan K. Pritchard, Guy Sella

## Abstract

Genome-wide association studies have revealed that the genetic architectures of complex traits vary widely, including in terms of the numbers, effect sizes, and allele frequencies of significant hits. However, at present we lack a principled way of understanding the similarities and differences among traits. Here, we describe a probabilistic model that combines mutation, drift, and stabilizing selection at individual sites with a genome-scale model of phenotypic variation. In this model, the architecture of a trait arises from the distribution of selection coefficients of mutations and from two scaling parameters. We fit this model for 95 diverse, highly polygenic quantitative traits from the UK Biobank. Notably, we infer similar distributions of selection coefficients across all these traits. This shared distribution implies that differences in architectures of highly polygenic traits arise mainly from the two scaling parameters: the mutational target size and heritability per site, which vary by orders of magnitude across traits. When these two scale factors are accounted for, the architectures of all 95 traits are nearly identical.
