## Supplementary Table 1 for "Simple scaling laws control the genetic architectures of human complex traits"

Trait	UKBB code	Median study size	Number of hits	Estimated target size (L)	Lower bound on L	Upper bound on L	Estimated heritability (h^2)	Lower bound on h^2	Upper bound on h^2	Estimated heritability per site (h^2/L)	Lower bound on h^2/L	Upper bound on h^2/L	Kolmogorov-Smirnov p-value (SSD)	Kolmogorov-Smirnov p-value (TSD)
Standing height	50_irnt	359564	1426	24187569.3838957	16899990.3218741	31877790.306575	0.764545707877872	0.683100735125915	0.824814299491379	3.16090342003076e-08	2.72169846304331e-08	3.75698973137883e-08	0.00587002677603909	0.0140209836427863
Mean platelet (thrombocyte) volume	30100_irnt	349605	664	4541279.66385921	3572716.1375285	5757992.64077336	0.370841254866423	0.319952118101683	0.407267453379942	8.1660078725757e-08	6.33884006545408e-08	1.05226448644122e-07	7.50369278047555e-05	0.00528258304434737
Sitting height	20015_irnt	359242.5	998	26382728.4557798	18301594.6359514	34696131.3519245	0.577456703100813	0.508971989500589	0.632615621171235	2.18876794365181e-08	1.77909737740193e-08	2.72413421620689e-08	0.020451507752373	0.0460082272860841
Platelet count	30080_irnt	349943	640	7136459.65828081	5459335.84742138	8739019.68011777	0.342825354667939	0.302098827339737	0.372152873033359	4.80385752997483e-08	3.86028083366005e-08	6.26064243467101e-08	0.00840812095702015	0.0248921600541945
Mean corpuscular volume	30040_irnt	349753	511	4276933.93659536	3213479.70305508	5644184.30189269	0.277305525433794	0.243105348106784	0.310084183113729	6.48374582223597e-08	4.69705862961372e-08	8.25761751400743e-08	0.0126548692186988	0.125330636155209
Mean corpuscular haemoglobin	30050_irnt	349516	475	4623428.26600263	3396001.11777642	6475171.44987427	0.255319797791441	0.224285912214803	0.282094979060677	5.52230472934725e-08	3.90949235322598e-08	7.71168265789192e-08	0.0402161966810001	0.332377251100276
Platelet distribution width	30110_irnt	350137	499	5078705.94160325	3851475.02547568	6759678.03037375	0.267363729684455	0.230136702350076	0.292821271916257	5.26440657834293e-08	3.90255851089754e-08	7.10337172480888e-08	0.000485447825918575	0.0140088680141018
Platelet crit	30090_irnt	350111	568	9891167.99846667	7014499.17051706	12623602.0503771	0.313782885126157	0.283110839969573	0.342396220196097	3.17235421716423e-08	2.4912106696194e-08	4.27938808938765e-08	0.026938452701493	0.136648050158128
Trunk fat-free mass	23129_irnt	353851	737	30913458.8929726	21803038.6465034	41536063.5105554	0.486311570985117	0.431861342062544	0.540821117332418	1.57313865351919e-08	1.2786951037377e-08	1.98046422719097e-08	0.0502557395906496	0.0361032089415501
Trunk predicted mass	23130_irnt	353969.5	737	35234064.0288827	24487145.5718659	45899354.665189	0.505340756703136	0.446841847886335	0.562514691461478	1.43423919616224e-08	1.16579338611933e-08	1.76496747346001e-08	0.132865117077071	0.170914136351843
Whole body fat-free mass	23101_irnt	354220	739	39056521.5583735	27135377.0125057	51320754.4646729	0.522405706649882	0.467809926662393	0.573614561986357	1.33756332055608e-08	1.13845102062956e-08	1.6843388651659e-08	0.0856956972928978	0.131261080233657
Whole body water mass	23102_irnt	354367	721	35633491.9056555	26000118.3918217	47935678.2562699	0.498875918851966	0.445854747567664	0.561861466318001	1.40001973472824e-08	1.1512322288974e-08	1.72240055815719e-08	0.0371595358079856	0.100284172236184
Alkaline phosphatase (quantile)	30610_irnt	343205	451	11922455.4444456	6830347.74965145	18461138.2024689	0.273148947443483	0.231681222336645	0.308975071153072	2.29104607449581e-08	1.6034765202038e-08	3.6733524921075e-08	0.00281601379815521	0.0260951574461945
Monocyte count	30130_irnt	349005.5	489	9740073.51610685	6918684.25306188	13534131.5990444	0.276259609296354	0.243633054479942	0.307906867839989	2.83631954973967e-08	2.03242321887839e-08	3.78454913212838e-08	0.0117585032564687	0.035111076994757
Basal metabolic rate	23105_irnt	354243	709	49411675.4389915	32063540.3691821	66301795.1401511	0.54968733710505	0.475740061897166	0.613684259080631	1.11246447771994e-08	9.04245075639327e-09	1.38457005314846e-08	0.00782396066675373	0.0159890369325383
Red blood cell (erythrocyte) distribution width	30070_irnt	350152	414	4120265.70804572	3047354.58489871	5313574.40159112	0.221950456170123	0.196377876188897	0.248999551019918	5.38679958762651e-08	3.94784051656843e-08	7.10118485564153e-08	0.00880446230092202	0.0831744316091799
Eosinophill percentage	30210_irnt	349435	484	7037887.56802809	5400996.14427028	9779144.60304324	0.262822989920532	0.238450804597384	0.301892038139137	3.73440165646425e-08	2.83283335274562e-08	4.59431773561799e-08	0.125695627391348	0.159241947793669
Mean reticulocyte volume	30260_irnt	344366	428	3436081.03336815	2302721.99360109	4534188.90418196	0.236935731788256	0.210874500638124	0.269251396573459	6.89552223848469e-08	4.82609587255314e-08	1.01992247837431e-07	0.00270750137383147	0.0205194521379337
Red blood cell (erythrocyte) count	30010_irnt	349590	519	10922903.8937506	7646920.48760761	15309185.0583452	0.295370107331143	0.260336179811718	0.330543904229065	2.70413536733703e-08	1.95897290100954e-08	3.44395295278071e-08	0.0510304136363424	0.176019804501619
Mean sphered cell volume	30270_irnt	344345	427	3977480.38904949	2917634.94487267	5216858.99122384	0.233454201974929	0.203909661202546	0.262124265363313	5.86939919597486e-08	4.50424940558955e-08	8.10202629279652e-08	0.000734031972910909	0.0133903068716683
Leg fat-free mass (right)	23113_irnt	354403	649	42154815.4318781	27665194.9805052	56562438.1874178	0.490836931185365	0.430431311476894	0.55216874882601	1.16436740656249e-08	9.24889906625276e-09	1.43248485804564e-08	0.208822569005262	0.161961210757776
Leg predicted mass (right)	23114_irnt	354274	644	41830047.9786279	26542317.8202691	57523977.6603722	0.487232793848599	0.422213883526425	0.557065641716484	1.16479138177785e-08	9.2522668210966e-09	1.48346372267517e-08	0.146550345127246	0.206742252802021
Monocyte percentage	30190_irnt	349163	418	4554648.60968724	3206032.41435409	6860069.74033063	0.224395472456952	0.19840611263678	0.250135368034205	4.92673511584817e-08	3.29471765076928e-08	6.72695004454809e-08	0.015686904104565	0.0284080506011701
Glycated haemoglobin (quantile)	30750_irnt	343858	425	6027226.37141595	4175371.68806341	8435669.61412737	0.234059244959982	0.206549019253672	0.258706692062012	3.88336575626237e-08	2.87954198914858e-08	5.11927307647207e-08	6.07269934534495e-05	0.000418202731535391
IGF-1 (quantile)	30770_irnt	342000.5	496	12734958.2584461	8172795.36155193	18049022.1630677	0.299611317477943	0.264248257423469	0.336432476610388	2.35266823335862e-08	1.74405705577208e-08	3.40064023186711e-08	0.0285556774083723	0.144949188765861
Arm fat-free mass (right)	23121_irnt	354150	629	43836310.0862139	28983887.9130457	58284355.5522091	0.48779143874454	0.419890673227012	0.554258099644456	1.11275661155145e-08	8.94188262931908e-09	1.41719289069941e-08	0.151002940901654	0.290330481137026
Arm predicted mass (right)	23122_irnt	353934.5	625	39203904.8951647	26763633.0410106	56285015.9146368	0.467728527072806	0.406926084454795	0.528666465666815	1.19306617114688e-08	9.26114175299999e-09	1.55486723988914e-08	0.118467241765805	0.102126321167361
High light scatter reticulocyte percentage	30290_irnt	344397	391	5408979.93490266	3982940.52465137	8254831.48655729	0.214606780895104	0.189357022567695	0.240171425584712	3.9676017193243e-08	2.50338744477991e-08	5.47826692146533e-08	0.00416432360942764	0.0623000681882945
High light scatter reticulocyte count	30300_irnt	344340	387	5488321.42526582	3946112.67685892	8443315.4486211	0.212833257630352	0.188479666344883	0.24236575626255	3.87792990130937e-08	2.39111219471655e-08	5.41537749800757e-08	0.000155043838324806	0.0128835199768793
Lymphocyte count	30120_irnt	349236	442	12032895.7718736	8204911.78842754	18050700.3236969	0.264751591241017	0.227047789428635	0.300280585187933	2.20023173357708e-08	1.61249065281867e-08	2.90047030917363e-08	0.427070074859525	0.429267292383669
Reticulocyte percentage	30240_irnt	344275	363	4142940.90463804	2811946.12771345	6173302.72212745	0.197692721942208	0.171114561250858	0.220052220993523	4.77179681035012e-08	2.94226606316045e-08	6.8991734193769e-08	0.00496669338170896	0.0835703130922594
Reticulocyte count	30250_irnt	344178	351	4100944.35010837	2745054.2425983	5816735.88808481	0.191288208072601	0.16499326225646	0.21320776660879	4.66449168147201e-08	3.04833934969614e-08	7.0599938527291e-08	0.077115930549342	0.361864171956083
Impedance of whole body	23106_irnt	354243	561	76564130.1022384	49146126.526067	126221197.679665	0.562744818515076	0.485440654972375	0.676176560161241	7.34997991570759e-09	5.51207266292038e-09	9.69172921272375e-09	0.0133341418131938	0.162377351720873
Weight	21002_irnt	359574	524	63628086.5742695	37864195.513571	94595160.8184288	0.493682816947124	0.407519655076195	0.577350780890447	7.75888202092759e-09	6.16309905911738e-09	9.9953762850999e-09	0.160579872383056	0.731463994768641
White blood cell (leukocyte) count	30000_irnt	350086.5	427	14809871.5167315	10079537.9307198	21851358.3604601	0.270373022747792	0.235373254890636	0.315302159384637	1.82562706531476e-08	1.36911789621404e-08	2.43467416475323e-08	0.053291331336083	0.0739796050670209
Gamma glutamyltransferase (quantile)	30730_irnt	343663	388	4868420.88746007	3194066.81086645	7206230.74333947	0.212247590945051	0.181973135467274	0.247591072904331	4.35968039435028e-08	2.94828709603701e-08	6.22993383465535e-08	0.00432993046699492	0.0256172025377364
Weight	23098_irnt	354362	530	72333313.643826	42598628.8729479	108565252.820315	0.531469867122974	0.440461021467406	0.602965329304569	7.34751168375843e-09	5.83788323667211e-09	9.35769890239994e-09	0.0536574073212165	0.22743321529047
Creatinine (quantile)	30700_irnt	343822	441	15779779.4373665	9151403.15483006	24214835.1172953	0.286651814884304	0.234835806271779	0.336385456402776	1.8165768160581e-08	1.36233071691664e-08	2.42260466355642e-08	0.0549442677968283	0.177814016910705
Heel quantitative ultrasound index (QUI), direct entry	3147_irnt	206372	358	6574741.85740465	4542745.81671438	9277693.69271171	0.3379211405507	0.296652471743484	0.369877474550962	5.13968681781968e-08	3.76673821474052e-08	7.09662367157867e-08	0.105337806620586	0.1002794166445
Heel bone mineral density (BMD) T-score, automated	78_irnt	206372	358	6574741.85740465	4542745.81671438	9277693.69271171	0.3379211405507	0.296652471743484	0.369877474550962	5.13968681781968e-08	3.76673821474052e-08	7.09662367157867e-08	0.103584800012672	0.120217694951844
Heel bone mineral density (BMD)	3148_irnt	206312	362	6303878.19620587	4486374.4036714	9014103.08098275	0.339367894064164	0.297303156387013	0.375047143090103	5.38347797183677e-08	3.99082735434049e-08	7.1794590382507e-08	0.166951095534781	0.143160088720575
Impedance of leg (left)	23108_irnt	354044	501	83437049.5755724	53437205.6991733	153867660.245391	0.546876333425766	0.468237246789438	0.709575293940532	6.55435847992729e-09	4.5873193230629e-09	8.44588784073377e-09	0.00211766747416386	0.0223273832351578
Haemoglobin concentration	30020_irnt	349671.5	392	12397034.4028169	8441971.08950806	17834020.1839425	0.242797940938188	0.206579345403876	0.279274540815324	1.95851631163513e-08	1.38652336646966e-08	2.6419658093461e-08	0.0080481761011757	0.0442927687594699
SHBG (quantile)	30830_irnt	311293	422	7961202.1113479	4729944.90099073	14171659.0381959	0.265092062522528	0.22206602500123	0.31682078668738	3.32979942997133e-08	2.12543024489227e-08	4.81302452468768e-08	0.00168663937407998	0.00571590067602457
Triglycerides (quantile)	30870_irnt	343716.5	299	6654139.53896023	3922946.69386702	11724447.8295743	0.174774855842228	0.150881384073195	0.208958261981571	2.62655832236331e-08	1.61995207986205e-08	4.11543579246745e-08	0.000967400656969041	0.0573446420259626
Impedance of arm (left)	23110_irnt	354074.5	485	56667235.5466365	40860455.4982061	88785180.3691385	0.456903837315732	0.393573744959762	0.552895840457203	8.06292794960334e-09	6.18759045205481e-09	1.00350966734642e-08	0.18948653617854	0.618938723695389
Neutrophill count	30140_irnt	349428	378	10919792.7484619	7134462.3462751	16396866.7987016	0.229321156230007	0.197192548735766	0.268074243748027	2.1000504452093e-08	1.55678890228221e-08	2.86588334579832e-08	0.043572032548823	0.0735459475964644
Heel Broadband ultrasound attenuation, direct entry	3144_irnt	206201	342	8780959.12175117	5529451.95589948	12725020.4326657	0.34264043894676	0.300544406850384	0.387445329319367	3.90208443287261e-08	2.76319657211183e-08	5.32507150748653e-08	0.0376264280885074	0.0841811731086112
Lymphocyte percentage	30180_irnt	349286	398	12977511.6498747	8559327.12697508	18721166.9589703	0.248655275791736	0.212814553974106	0.279061806480223	1.91604740955202e-08	1.43692808254896e-08	2.49709481270683e-08	0.32516975483004	0.446031708950643
Haematocrit percentage	30030_irnt	350047	358	12416707.2669552	9099723.00655339	20007199.6989633	0.226708347821086	0.202741855925833	0.270303587217101	1.82583307270542e-08	1.22101235616464e-08	2.35212863737925e-08	0.0201810768242773	0.0950185561269822
Body mass index (BMI)	21001_irnt	359376	444	145064050.592358	65190197.0004473	355812280.287932	0.648034547133427	0.464879154204817	1.03478364540531	4.46723047155536e-09	2.78655192821896e-09	6.23831270542214e-09	0.0464422313575575	0.191379290651107
Body mass index (BMI)	23104_irnt	354045.5	439	156658898.18955	72041322.7364443	372368137.303749	0.678396218576109	0.489512387724923	1.05484435098892	4.33040335669462e-09	2.73229980246816e-09	6.25933723513807e-09	0.0295481444098818	0.104037854313927
Immature reticulocyte fraction	30280_irnt	344289	276	3818103.4834607	2787371.49445881	5916871.71510457	0.151534659448923	0.130724681759705	0.175717684252966	3.96884631611852e-08	2.25783948616549e-08	5.67143636982565e-08	0.0347481122216786	0.143518275218031
Trunk fat mass	23128_irnt	353995	427	107642675.205637	59914585.6638657	195990789.225164	0.560498925297444	0.435502145456828	0.711400001034802	5.20703265899591e-09	3.72922926177411e-09	6.86420589060465e-09	0.0472852048801324	0.3338621153912
Whole body fat mass	23100_irnt	353590	399	96404270.1700541	43562733.3399872	168470713.550227	0.514261161719799	0.386591048553695	0.647974874859462	5.33442305836306e-09	3.95446244459631e-09	7.62283004569064e-09	0.0341290286123062	0.321253461154676
Forced vital capacity (FVC)	3062_irnt	329107	383	46506788.4693611	26037206.5606664	71285101.2240714	0.394245423021671	0.320233744365802	0.479419171573398	8.47715862559295e-09	6.58036994032058e-09	1.15685543555389e-08	0.0835643151284715	0.141101220062213
Total protein (quantile)	30860_irnt	314388	308	15222074.2121247	8360927.09883901	29204933.7078777	0.240212334260388	0.192254472865653	0.288870029384697	1.57805257623205e-08	1.06717732185189e-08	2.17831894494677e-08	0.146504537100845	0.229249995231404
Neutrophill percentage	30200_irnt	349246.5	364	16293343.0570581	10329694.1093574	22655797.6096026	0.248007930675986	0.205142559234343	0.28464076314706	1.52214269230986e-08	1.1549694212668e-08	2.00657486118186e-08	0.511378855954359	0.746635171485588
Hip circumference	49_irnt	360108	405	62245716.1496131	31748164.8894525	97527756.1893113	0.42001434936035	0.33260911080851	0.514712206266059	6.74768281805623e-09	5.06038362363125e-09	9.75336910559744e-09	0.135087672542829	0.537208220441606
Arm fat mass (left)	23124_irnt	353985	406	132648658.874994	50594469.9338068	306328282.490779	0.601596683836127	0.420014455625206	0.888172379479657	4.53526397430873e-09	2.96388643784262e-09	6.94802799292659e-09	0.0552106795806332	0.262112962135832
Leg fat mass (left)	23116_irnt	354105.5	402	131341775.536324	63830137.4438265	281772151.968376	0.595466920074312	0.442798803522939	0.826215106249184	4.5337206508955e-09	3.03028543819845e-09	6.1870487623493e-09	0.0487319517008219	0.419155556787207
Ankle spacing width	3143_irnt	206354	344	17001277.6914639	11270978.2008932	24093440.1447059	0.408748431143677	0.346252377271488	0.479570950423242	2.40422183886158e-08	1.86627027015203e-08	3.16938164006376e-08	0.363715688133647	0.728261214602314
Forced vital capacity (FVC), Best measure	20151_irnt	272195	369	54499081.5406589	34011813.4556921	90404559.5347114	0.497847659189156	0.403463616059995	0.630662032039552	9.13497338148237e-09	6.85071763869258e-09	1.17681253634234e-08	0.166836401267023	0.219474967728639
Body fat percentage	23099_irnt	354174.5	383	171072226.848885	78691833.115659	354553903.687596	0.660008682324436	0.469417693353178	0.944081270988522	3.85807032784724e-09	2.66913254078809e-09	5.51313873904221e-09	0.0729498507684661	0.267935938651908
Forced expiratory volume in 1-second (FEV1), predicted	20153_irnt	117172	337	15084770.9072214	9703096.95697726	22200714.4842326	0.684387873049781	0.580502856665888	0.788720554033982	4.53694575316454e-08	3.48170818333463e-08	5.84471833257028e-08	0.523165490125425	0.568174347492606
Arm fat percentage (left)	23123_irnt	353793.5	365	178630788.910194	65267000.0377391	473733384.677318	0.658861144145384	0.432973040718918	1.10280333002616	3.68839631826641e-09	2.27424673472736e-09	5.77918186539285e-09	0.0214165442857378	0.0889393631834952
Trunk fat percentage	23127_irnt	353965.5	357	159458968.629379	73105639.8056318	341121137.46579	0.615567164390573	0.449341300579335	0.886199387630123	3.86034833714057e-09	2.60991578982349e-09	5.57990101543589e-09	0.0279264383787892	0.175343803091027
Leg fat percentage (left)	23115_irnt	354244.5	337	143852311.643873	64422605.0696926	318958534.501982	0.56780754431488	0.401620698473039	0.826166648153414	3.94715620365259e-09	2.69968500962201e-09	5.3865797619852e-09	0.418290629226695	0.949614664502259
Forced expiratory volume in 1-second (FEV1)	3063_irnt	328779	311	51794256.3233593	24248146.5275824	85894783.2555376	0.365565296538358	0.266783233510838	0.464481377690136	7.05802771365378e-09	5.23357531524446e-09	1.05611726164821e-08	0.622585858116581	0.500493673516454
Waist circumference	48_irnt	359923.5	318	162959604.33089	66635412.0988701	460449296.257888	0.577373952895292	0.394965129344234	0.95184991413676	3.54304955062932e-09	2.21006989004622e-09	5.30158840557665e-09	0.0315923829606048	0.133612954111136
Pulse rate, automated reading	102_irnt	339298	279	10301331.753004	5769899.25042581	15922373.4337803	0.185310276300516	0.156291869110518	0.213059731614211	1.7988963052906e-08	1.3335402541503e-08	2.4831681534754e-08	0.11208727329628	0.379866467108465
Albumin (quantile)	30600_irnt	315073	262	9374834.94918373	5532172.71060135	18516216.9572439	0.185840288820038	0.154361714433168	0.232859068454792	1.98233131385656e-08	1.25109808814839e-08	2.86610014057875e-08	0.0492477854979557	0.0787453384467807
Alanine aminotransferase (quantile)	30620_irnt	344092	247	8838107.75743657	5476980.36322369	14337260.4114828	0.160425036312972	0.138274236260452	0.189935258388728	1.81515139570443e-08	1.24148545442491e-08	2.62647461854274e-08	0.0594720569690147	0.237987778381274
Calcium (quantile)	30680_irnt	314696.5	237	4352552.57040475	2612059.14421477	6610942.33720754	0.146703184752458	0.126955558575867	0.162860409169242	3.37050919844067e-08	2.25280861566345e-08	4.76097078729379e-08	0.773343851256278	0.587328516112327
Forced expiratory volume in 1-second (FEV1), Best measure	20150_irnt	272300	285	42092786.5557934	19883269.3949598	78518314.8517846	0.384368213601518	0.285105830890139	0.529963693512964	9.13145089817332e-09	6.17525516000401e-09	1.33526839562338e-08	0.698214889305681	0.533394899132912
Heel bone mineral density (BMD) (right)	4124_irnt	114421	191	6422521.01935359	4114680.2065498	10721131.4458947	0.367102400808762	0.312855193119483	0.438237849801001	5.71586141489513e-08	4.00046497255197e-08	7.98197700208596e-08	0.128271117801979	0.118494346957203
Heel quantitative ultrasound index (QUI), direct entry (right)	4123_irnt	114478	191	6227901.31941225	3898018.56867074	9611559.46095712	0.364088631633173	0.303607040139839	0.42435273781718	5.84608864142268e-08	4.23623959513538e-08	8.45016902561837e-08	0.152401877236807	0.20500443890305
Heel bone mineral density (BMD) T-score, automated (right)	4125_irnt	114478	191	6227901.31941225	3898018.56867074	9611559.46095712	0.364088631633173	0.303607040139839	0.42435273781718	5.84608864142268e-08	4.23623959513538e-08	8.45016902561837e-08	0.151640413974829	0.238482343175227
Systolic blood pressure, automated reading	4080_irnt	339645	277	79416828.6385672	44613037.6592326	155965882.087866	0.402230264193989	0.298344095072554	0.560408066738481	5.06479887310249e-09	3.66912243422272e-09	6.83222568760729e-09	0.0878132493597021	0.372677960892433
Urea (quantile)	30670_irnt	343643.5	185	2559236.03058054	1708497.34588235	3751301.04677093	0.101762938052153	0.0876273920112532	0.11497949276811	3.97630139761157e-08	2.75092845657594e-08	5.88293994405399e-08	0.362631757761444	0.549486483315803
Heel broadband ultrasound attenuation (right)	4120_irnt	114326	177	7189069.0925645	3489872.38350582	13342776.1407227	0.358191337146627	0.291619607073018	0.446491603467757	4.98244393724212e-08	3.21693599900846e-08	8.08914788148413e-08	0.0249683066344057	0.100353266168995
Diastolic blood pressure, automated reading	4079_irnt	340014.5	217	39194625.1696441	19960079.8127573	78112958.0406181	0.255456234924334	0.192187124079557	0.349527006505623	6.5176343393681e-09	4.35630996060338e-09	9.53056775383726e-09	0.547876541676171	0.674990336651853
Mean corpuscular haemoglobin concentration	30060_irnt	350357.5	103	704445.490026354	493757.642972938	1375823.42841432	0.0574015214643506	0.0445413831814911	0.0798773187373673	8.14846887048751e-08	3.68217811487198e-08	1.19152948165767e-07	0.0287468466357108	0.0443237741147203
Ankle spacing width (right)	4119_irnt	114308	150	17525949.138135	7496715.30356677	31116734.8398237	0.437715927953151	0.310390410392398	0.567372337120189	2.49753051605472e-08	1.76811620021168e-08	4.24141534571943e-08	0.506948222696914	0.438965742094194
3mm weak meridian (left)	5096_irnt	75176.5	150	8780269.73881006	4007179.01529634	21281327.8343502	0.516432047961071	0.392340082766892	0.739850487110195	5.88173328751355e-08	3.4643395047623e-08	9.98861622099283e-08	0.443661341525089	0.37687976140526
3mm strong meridian (left)	5135_irnt	75260.6	159	14811052.3463325	5899994.04420858	34796050.2812842	0.645068255071197	0.452407823331791	0.952560961402759	4.35531682683526e-08	2.71818331621626e-08	7.1457617952585e-08	0.0502429364631739	0.0543659945751487
Age first had sexual intercourse	2139_irnt	316641	150	929881181.190078	439410578.655304	2156125785.02938	1.24007439322018	0.80369845934452	1.97678568284891	1.33358370757983e-09	9.66095993540961e-10	1.84085796547398e-09	0.219895919599159	0.346571706408717
Basophill percentage	30220_irnt	349907.5	122	2124511.43629038	1257918.88072923	4499170.81751142	0.0674362250602713	0.0531049396123654	0.0810928610871691	3.17419920214796e-08	1.70464589956654e-08	5.08935751203601e-08	0.522547389832091	0.735155314546577
6mm strong meridian (left)	5134_irnt	65398.2	137	9547813.16663164	4431611.18193711	22505500.3457484	0.57534129489829	0.434905650419724	0.835010292986378	6.02589603354444e-08	3.75881036772968e-08	9.77285903283752e-08	0.589855811156376	0.467264041016501
Hand grip strength (right)	47_irnt	359380.5	147	392773584.327585	121701611.486639	1061822596.69652	0.651891311729007	0.338230401721576	1.20910766532065	1.65971271424738e-09	1.13517208434427e-09	2.95221539073341e-09	0.074283780563958	0.089234788784972
6mm weak meridian (left)	5097_irnt	65434.2	135	9408429.0328122	4082188.14814224	20722961.2617232	0.566630236769903	0.42020518694931	0.80290939555347	6.02258076022853e-08	3.93379219296196e-08	1.02305210074979e-07	0.192664831111365	0.439453764048876
Corneal resistance factor (right)	5257_irnt	76525.3	115	4246068.64371133	1948132.80070995	8710726.64927555	0.338664285386801	0.256968217663602	0.440072657485102	7.9759493735077e-08	4.97784509831119e-08	1.26410278654868e-07	0.164440312228769	0.0482536890344588
Peak expiratory flow (PEF)	3064_irnt	329112	109	38897084.0607312	12849620.3931614	107654612.255831	0.181201069727603	0.106193149858191	0.292733983514902	4.65847438447284e-09	2.68138287183156e-09	7.73319267430631e-09	0.750861138599209	0.915370746018518
Spherical power (left)	5085_irnt	77722.4	110	5436455.07575882	3006587.19953714	10813679.6937106	0.347022017478023	0.280562517740842	0.458049740681418	6.38324078176229e-08	4.07445952926486e-08	9.55652974875995e-08	0.720755857907705	0.904633973866179
Birth weight	20022_irnt	204625	100	20433722.1342369	7348074.48900653	80207876.845942	0.206526707021632	0.128741327791462	0.403524230848153	1.01071506045193e-08	5.25228033283935e-09	1.79733378141791e-08	0.174881725449388	0.206787161844406
