## Supplementary Table 2 for "Simple scaling laws control the genetic architectures of human complex traits"

### Sheet: Sheet1
Trait	Chr	bp	gene	rsid	Type of mutation	Ref A	Effect	Gene Function	Diseases or Relevant Traits Associated with the Gene	Mechanism linking protein encoded by the gene to outlier trait	Mechanism for variant affecting the gene/protein	PMID
Haemoglobin concentration'	22	37462936	TMPRSS6	rs855791	missense	'G'	0.0720767	Encodes a membrane serine protease that cleaves membrane HJV and inhibits the HJV-dependent hepcidin activation	Iron-Refractory Iron Deficiency Anemia and Microcytic Anemia	This protein directly affects hepcidin levels by inhibiting the HJV-dependent hepcidin activation, which is a key regulator of iron homeostasis by affecting erythrocyte production, thus affecting hemoglobin levels because hemoglobin is a component of erythrocytes	This missense variant (for the A allele) causes a valine-to-alanine amino acid change at position 736 of TMPRSS6. Thus the G allele results in valine at position 736 of TMPRSS6 and likely increases its catalytic activity and/or substrate binding relative to alanine	25156943, 19820698
Triglycerides (quantile)'	2	27730940	GCKR	rs1260326	missense	'C'	-0.103946	Encodes the protein GKRP that decreases glucose breakdown by inhibiting the enzyme glucokinase that catalyzes the first step of glycolysis	Maturity-Onset Diabetes Of The Young; many metabolites including triglycerides, glucose, SHBG, GGT, C-reactive protein, albumin, urate, cholesterol	Glycolysis is an important pathway for energy generation so when glycolysis is decreased, fatty acid breakdown increases as compensation resulting in a change of triglyceride levels	This missense variant (for the T allele) causes a proline-to-leucine amino acid change at position 446 of GKRP. Thus the C allele results in proline at position 446 of GKRP which relative to leucine results in increased binding of glucokinase to GKRP due to increased response to fructose 6-phosphate which facilitates GKRP-glucokinase binding.	32556615, 26432016
IGF-1 (quantile)'	7	46753491	IGFBP3	rs700750	noncoding	'A'	0.117191	Encodes a protein that forms a ternary complex with IGF	IGF-1 levels, IGFALS levels, BMI-adjusted waist circumference, cortical thickness	Its formation of a ternary complex with IGF prolongs the half-life of circulating levels of IGF and affects its interaction with cell surface receptors, thus directly affecting levels of IGF in the blood	This noncoding variant likely increases activity of IGFPB3	20302654
Immature reticulocyte fraction'	1	248039451	TRIM58	rs3811444	missense	'T'	0.107193	Encodes a protein that is involved in the maturation of converting erythroblasts into anucleated reticulocytes in late-stage erythropoiesis	Reticulocyte, mean corpuscular volume, mean platelet volume, red blood cell distribution width	This protein directly affects levels of reticulocytes in late-stage erythropoiesis which directly influences the immature reticulocyte fraction because the immature reticulocyte fraction is a ratio of immature reticulocytes to the total number of reticulocytes	This missense variant (for the T allele) causes a threonine-to-methionine amino acid change at position 394 of TRIM58 in its variable loop. Thus the T allele results in methionine at position 394 of TRIM58 which relative to threonine likely results in disrupting its activity.	25241935
Alkaline phosphatase (quantile)'	17	7080316	ASGR1	rs55714927	synonymous	'T'	0.106274	Encodes a receptor invovled in glycoprotein homeostasis	Hepatitis and Hepatitis B	This receptor may facilitate entry of viruses into liver cells contributing to liver infections such as hepatitis B. This is related to alkaline phosphatase because blood alkaline phosphatase levels are a marker of liver damage and disease	This synonymous variant affects splicing of ASGR1, with alternative splicing possibly leading to a frameshift mutation and premature stop codon that makes the protein more likely to be degraded.	27192541; DOI: 10.1101/2021.09.03.21262975
'Albumin (quantile)'	14	94844947	SERPINA1	rs28929474	missense	'T'	0.266586	Encodes a serine protease (AAT) with targets such as elastase, plasmin and thrombin	Alpha-1-Antitrypsin Deficiency and Hemorrhagic Disease Due To Alpha-1-Antitrypsin Pittsburgh Mutation	This protein can degrade other proteins such as thrombin which may affect albumin levels. Albumin levels reflect nutritional status and its levels are affected by changes in overall protein breakdown. Also as an example, thrombin can increase permeability of albumin across the endothelium thus affecting its levels in the blood	This missense variant (for the T allele) causes a glutamate-to-lysine amino acid change at position 342 of SERPINA1, which can lead to misfolded, insoluble AAT in hepatocytes that leads to formation of round AAT inclusions	3722274, 32098273, 32376409
Haemoglobin concentration'	6	26104632	SLC17A2	rs386698213	noncoding	'G'	-0.0913008	Encodes a transmembrane transporter implicated in transport of organic anions such as phosphate and/or sialic acid	Hemoglobin, total iron binding capacity, red cell distributino width	Affecting transport of sialic acid can affect sialic acid content of erythrocytes, which may affect erythrocyte levels, thus affecting hemoglobin levels because hemoglobin is a component of erythrocytes	This noncoding variant likely affects activity of SLC17A2	12811560, 266192
'Alanine aminotransferase (quantile)'	22	44324727	PNPLA3	rs738409	missense	'G'	0.0951372	Encodes a triacylglycerol lipase that mediates triacylglycerol hydrolysis	Fatty Liver Disease and Liver Disease; aspartate amino transferase, alanine amino transferase, cirrhosis, liver fat percentage	This protein is involved in liver lipid metabolism and may contribute to increased liver fat content, fatty liver disease, and as a result elevated liver enzymes such as alanine aminotransferase because liver diseases such as fatty liver disease are marked by elevated liver enzymes.	This missense variant (for the G allele) causes a isoleucine-to-methionine amino acid change at position 148 of PNPLA3 likely resulting in loss of function	31921875, 22863562
'Haematocrit percentage'	10	71094504	HK1	rs17476364	intron	'C'	0.111507	Encodes an enzyme that catalyzes the first essential step of glucose metabolism	Hemolytic Anemia, Nonspherocytic, Due To Hexokinase Deficiency and Neuropathy, Hereditary Motor And Sensory, Russe Type; hemoglobin A1c levels, hemoglobin, hematocrit, red blood cell count	This enzyme affects levels of blood glucose directly by catalyzing the breakdown of glucose. In the blood, glucose binds to hemoglobin to form HbA1c, thus affecting hemoglobin levels. Hematocrit measures the percentage of volume percentage of red blood cells in blood and is affected by the number and size of red blood cells, which is affected by hemoglobin levels because hemoglobin is a component…	This is an intron variant which possibly affects splicing and thus activity of HK1	31696865
'Haemoglobin concentration'	10	71094504	HK1	rs17476364	intron	'C'	0.11061	Encodes an enzyme that catalyzes the first essential step of glucose metabolism	Hemolytic Anemia, Nonspherocytic, Due To Hexokinase Deficiency and Neuropathy, Hereditary Motor And Sensory, Russe Type; hemoglobin A1c levels, hemoglobin, hematocrit, red blood cell count	This enzyme affects levels of blood glucose directly by catalyzing the breakdown of glucose. In the blood, glucose binds to hemoglobin to form HbA1c, thus affecting hemoglobin levels	This is an intron variant which possibly affects splicing and thus activity of HK1	31696865
'Arm fat mass (left)'	16	53802494	FTO (IRX3 and IRX5)	rs1421085	intron	'T'	0.0674539	IRX3 and IRX5 regulate thermogenesis, mitchondrial function, lipid accumulation, eating behavior and preferences such as for sweetness	Obesity, BMI, body mass index, basal metabolic weight	Increased IRX3 and IRX5 expressions lead to decreased mitochondrial function, increased lipid accumulation, and affect eating behavior and preferences to favor sweet foods that often have higher calorific content. Together, this can lead to increased fat storage and thus weight and BMI, and thus an increase in related body measurements such as arm, leg and body fat mass and percentages, and waist…	The T allele acts as a less active enhancer and results in decreased expression of IRX3 and IRX5 relative to the C allele	34290091, 34083488, 26287746
'Arm fat percentage (left)'	16	53802494	FTO (IRX3 and IRX5)	rs1421085	intron	'T'	0.0472438	IRX3 and IRX5 regulate thermogenesis, mitchondrial function, lipid accumulation, eating behavior and preferences such as for sweetness	Obesity, BMI, body mass index, basal metabolic weight	Increased IRX3 and IRX5 expressions lead to decreased mitochondrial function, increased lipid accumulation, and affect eating behavior and preferences to favor sweet foods that often have higher calorific content. Together, this can lead to increased fat storage and thus weight and BMI, and thus an increase in related body measurements such as arm, leg and body fat mass and percentages, and waist…	The T allele acts as a less active enhancer and results in decreased expression of IRX3 and IRX5 relative to the C allele	34290091, 34083488, 26287746
'Body fat percentage'	16	53802494	FTO (IRX3 and IRX5)	rs1421085	intron	'T'	0.0417659	IRX3 and IRX5 regulate thermogenesis, mitchondrial function, lipid accumulation, eating behavior and preferences such as for sweetness	Obesity, BMI, body mass index, basal metabolic weight	Increased IRX3 and IRX5 expressions lead to decreased mitochondrial function, increased lipid accumulation, and affect eating behavior and preferences to favor sweet foods that often have higher calorific content. Together, this can lead to increased fat storage and thus weight and BMI, and thus an increase in related body measurements such as arm, leg and body fat mass and percentages, and waist…	The T allele acts as a less active enhancer and results in decreased expression of IRX3 and IRX5 relative to the C allele	34290091, 34083488, 26287746
'Body mass index (BMI)'	16	53802494	FTO (IRX3 and IRX5)	rs1421085	intron	'T'	0.0706134	IRX3 and IRX5 regulate thermogenesis, mitchondrial function, lipid accumulation, eating behavior and preferences such as for sweetness	Obesity, BMI, body mass index, basal metabolic weight	Increased IRX3 and IRX5 expressions lead to decreased mitochondrial function, increased lipid accumulation, and affect eating behavior and preferences to favor sweet foods that often have higher calorific content. Together, this can lead to increased fat storage and thus weight and BMI, and thus an increase in related body measurements such as arm, leg and body fat mass and percentages, and waist…	The T allele acts as a less active enhancer and results in decreased expression of IRX3 and IRX5 relative to the C allele	34290091, 34083488, 26287746
'Body mass index (BMI)'	16	53802494	FTO (IRX3 and IRX5)	rs1421085	intron	'T'	0.0707042	IRX3 and IRX5 regulate thermogenesis, mitchondrial function, lipid accumulation, eating behavior and preferences such as for sweetness	Obesity, BMI, body mass index, basal metabolic weight	Increased IRX3 and IRX5 expressions lead to decreased mitochondrial function, increased lipid accumulation, and affect eating behavior and preferences to favor sweet foods that often have higher calorific content. Together, this can lead to increased fat storage and thus weight and BMI, and thus an increase in related body measurements such as arm, leg and body fat mass and percentages, and waist…	The T allele acts as a less active enhancer and results in decreased expression of IRX3 and IRX5 relative to the C allele	34290091, 34083488, 26287746
'Hip circumference'	16	53806453	FTO (IRX3 and IRX5)	rs1421085	intron	'G'	0.0645916	IRX3 and IRX5 regulate thermogenesis, mitchondrial function, lipid accumulation, eating behavior and preferences such as for sweetness	Obesity, BMI, body mass index, basal metabolic weight	Increased IRX3 and IRX5 expressions lead to decreased mitochondrial function, increased lipid accumulation, and affect eating behavior and preferences to favor sweet foods that often have higher calorific content. Together, this can lead to increased fat storage and thus weight and BMI, and thus an increase in related body measurements such as arm, leg and body fat mass and percentages, and waist…	The T allele acts as a less active enhancer and results in decreased expression of IRX3 and IRX5 relative to the C allele	34290091, 34083488, 26287746
'Impedance of leg (left)'	16	53802494	FTO (IRX3 and IRX5)	rs1421085	intron	'T'	-0.0614348	IRX3 and IRX5 regulate thermogenesis, mitchondrial function, lipid accumulation, eating behavior and preferences such as for sweetness	Obesity, BMI, body mass index, basal metabolic weight	Increased IRX3 and IRX5 expressions lead to decreased mitochondrial function, increased lipid accumulation, and affect eating behavior and preferences to favor sweet foods that often have higher calorific content. Together, this can lead to increased fat storage and thus weight and BMI, and thus an increase in related body measurements such as arm, leg and body fat mass and percentages, and waist…	The T allele acts as a less active enhancer and results in decreased expression of IRX3 and IRX5 relative to the C allele	34290091, 34083488, 26287746
'Impedance of whole body'	16	53800954	FTO (IRX3 and IRX5)	rs1421085	intron	'C'	-0.0520485	IRX3 and IRX5 regulate thermogenesis, mitchondrial function, lipid accumulation, eating behavior and preferences such as for sweetness	Obesity, BMI, body mass index, basal metabolic weight	Increased IRX3 and IRX5 expressions lead to decreased mitochondrial function, increased lipid accumulation, and affect eating behavior and preferences to favor sweet foods that often have higher calorific content. Together, this can lead to increased fat storage and thus weight and BMI, and thus an increase in related body measurements such as arm, leg and body fat mass and percentages, and waist…	The T allele acts as a less active enhancer and results in decreased expression of IRX3 and IRX5 relative to the C allele	34290091, 34083488, 26287746
'Leg fat mass (left)'	16	53802494	FTO (IRX3 and IRX5)	rs1421085	intron	'T'	0.0502607	IRX3 and IRX5 regulate thermogenesis, mitchondrial function, lipid accumulation, eating behavior and preferences such as for sweetness	Obesity, BMI, body mass index, basal metabolic weight	Increased IRX3 and IRX5 expressions lead to decreased mitochondrial function, increased lipid accumulation, and affect eating behavior and preferences to favor sweet foods that often have higher calorific content. Together, this can lead to increased fat storage and thus weight and BMI, and thus an increase in related body measurements such as arm, leg and body fat mass and percentages, and waist…	The T allele acts as a less active enhancer and results in decreased expression of IRX3 and IRX5 relative to the C allele	34290091, 34083488, 26287746
'Leg fat percentage (left)'	16	53802494	FTO (IRX3 and IRX5)	rs1421085	intron	'T'	0.033686	IRX3 and IRX5 regulate thermogenesis, mitchondrial function, lipid accumulation, eating behavior and preferences such as for sweetness	Obesity, BMI, body mass index, basal metabolic weight	Increased IRX3 and IRX5 expressions lead to decreased mitochondrial function, increased lipid accumulation, and affect eating behavior and preferences to favor sweet foods that often have higher calorific content. Together, this can lead to increased fat storage and thus weight and BMI, and thus an increase in related body measurements such as arm, leg and body fat mass and percentages, and waist…	The T allele acts as a less active enhancer and results in decreased expression of IRX3 and IRX5 relative to the C allele	34290091, 34083488, 26287746
'Trunk fat mass'	16	53802494	FTO (IRX3 and IRX5)	rs1421085	intron	'T'	0.0614793	IRX3 and IRX5 regulate thermogenesis, mitchondrial function, lipid accumulation, eating behavior and preferences such as for sweetness	Obesity, BMI, body mass index, basal metabolic weight	Increased IRX3 and IRX5 expressions lead to decreased mitochondrial function, increased lipid accumulation, and affect eating behavior and preferences to favor sweet foods that often have higher calorific content. Together, this can lead to increased fat storage and thus weight and BMI, and thus an increase in related body measurements such as arm, leg and body fat mass and percentages, and waist…	The T allele acts as a less active enhancer and results in decreased expression of IRX3 and IRX5 relative to the C allele	34290091, 34083488, 26287746
'Waist circumference'	16	53802494	FTO (IRX3 and IRX5)	rs1421085	intron	'T'	0.0546543	IRX3 and IRX5 regulate thermogenesis, mitchondrial function, lipid accumulation, eating behavior and preferences such as for sweetness	Obesity, BMI, body mass index, basal metabolic weight	Increased IRX3 and IRX5 expressions lead to decreased mitochondrial function, increased lipid accumulation, and affect eating behavior and preferences to favor sweet foods that often have higher calorific content. Together, this can lead to increased fat storage and thus weight and BMI, and thus an increase in related body measurements such as arm, leg and body fat mass and percentages, and waist…	The T allele acts as a less active enhancer and results in decreased expression of IRX3 and IRX5 relative to the C allele	34290091, 34083488, 26287746
'Weight'	16	53802494	FTO (IRX3 and IRX5)	rs1421085	intron	'T'	0.0592737	IRX3 and IRX5 regulate thermogenesis, mitchondrial function, lipid accumulation, eating behavior and preferences such as for sweetness	Obesity, BMI, body mass index, basal metabolic weight	Increased IRX3 and IRX5 expressions lead to decreased mitochondrial function, increased lipid accumulation, and affect eating behavior and preferences to favor sweet foods that often have higher calorific content. Together, this can lead to increased fat storage and thus weight and BMI, and thus an increase in related body measurements such as arm, leg and body fat mass and percentages, and waist…	The T allele acts as a less active enhancer and results in decreased expression of IRX3 and IRX5 relative to the C allele	34290091, 34083488, 26287746
'Weight'	16	53802494	FTO (IRX3 and IRX5)	rs1421085	intron	'T'	0.0589134	IRX3 and IRX5 regulate thermogenesis, mitchondrial function, lipid accumulation, eating behavior and preferences such as for sweetness	Obesity, BMI, body mass index, basal metabolic weight	Increased IRX3 and IRX5 expressions lead to decreased mitochondrial function, increased lipid accumulation, and affect eating behavior and preferences to favor sweet foods that often have higher calorific content. Together, this can lead to increased fat storage and thus weight and BMI, and thus an increase in related body measurements such as arm, leg and body fat mass and percentages, and waist…	The T allele acts as a less active enhancer and results in decreased expression of IRX3 and IRX5 relative to the C allele	34290091, 34083488, 26287746
'Whole body fat mass'	16	53802494	FTO (IRX3 and IRX5)	rs1421085	intron	'T'	0.0639355	IRX3 and IRX5 regulate thermogenesis, mitchondrial function, lipid accumulation, eating behavior and preferences such as for sweetness	Obesity, BMI, body mass index, basal metabolic weight	Increased IRX3 and IRX5 expressions lead to decreased mitochondrial function, increased lipid accumulation, and affect eating behavior and preferences to favor sweet foods that often have higher calorific content. Together, this can lead to increased fat storage and thus weight and BMI, and thus an increase in related body measurements such as arm, leg and body fat mass and percentages, and waist…	The T allele acts as a less active enhancer and results in decreased expression of IRX3 and IRX5 relative to the C allele	34290091, 34083488, 26287746
Immature reticulocyte fraction'	20	4157072	SMOX	rs6084653	intron	'G'	-0.116172	Encodes an enzyme that catalyzes the oxidation of spermine to spermidine	Syndromic X-Linked Intellectual Disability Snyder Type and Keratosis Follicularis Spinulosa Decalvans; Reticulocyte count, mean corpuscular hemoglobin, red blood cell distribution width	This protein catalyzes the production of spermidine which is important for cell cycle regulation which may then affect erythropoiesis and thus the immature reticulocyte fraction	May affect activity of SMOX by impacting expression and/or splicing of SMOX	12149471, 30050448
3mm strong meridian (left)'	22	46364161	WNT7B	rs9330813	intron	'A'	0.177695	Encodes a protein part of Wnt signaling with a role in primary limbal stem cell proliferation and central corneal thickness	Microphthalmia, Syndromic 9 and Colobomatous Microphthalmia	This protein is involved in corneal development which directly affects the 3/6mm strong/weak meridians because they are measures of corneal curvature of different parts of the cornea from keratometry	This variant is in an intron region of WNT7B with multiple DNaseI hypersensitivity sites and enhancers and thus could be affecting expression of WNT7B	28171582, 25823570
3mm weak meridian (left)'	22	46364161	WNT7B	rs9330813	intron	'A'	0.194207	Encodes a protein part of Wnt signaling with a role in primary limbal stem cell proliferation and central corneal thickness	Microphthalmia, Syndromic 9 and Colobomatous Microphthalmia	This protein is involved in corneal development which directly affects the 3/6mm strong/weak meridians because they are measures of corneal curvature of different parts of the cornea from keratometry	This variant is in an intron region of WNT7B with multiple DNaseI hypersensitivity sites and enhancers and thus could be affecting expression of WNT7B	28171582, 25823570
'6mm strong meridian (left)'	22	46364161	WNT7B	rs9330813	intron	'A'	0.18025	Encodes a protein part of Wnt signaling with a role in primary limbal stem cell proliferation and central corneal thickness	Microphthalmia, Syndromic 9 and Colobomatous Microphthalmia	This protein is involved in corneal development which directly affects the 3/6mm strong/weak meridians because they are measures of corneal curvature of different parts of the cornea from keratometry	This variant is in an intron region of WNT7B with multiple DNaseI hypersensitivity sites and enhancers and thus could be affecting expression of WNT7B	28171582, 25823570
'6mm weak meridian (left)'	22	46364161	WNT7B	rs9330813	intron	'A'	0.18114	Encodes a protein part of Wnt signaling with a role in primary limbal stem cell proliferation and central corneal thickness	Microphthalmia, Syndromic 9 and Colobomatous Microphthalmia	This protein is involved in corneal development which directly affects the 3/6mm strong/weak meridians because they are measures of corneal curvature of different parts of the cornea from keratometry	This variant is in an intron region of WNT7B with multiple DNaseI hypersensitivity sites and enhancers and thus could be affecting expression of WNT7B	28171582, 25823570
